# Genomic Evolution of SARS-CoV-2 Delta Variants Pre- and Post-Omicron Emergence using Alignment-free Machine Learning models

**DOI:** 10.64898/2026.02.20.706927

**Authors:** Sathish Sankar, Kaushika Anandharaman, Pradeesh Selvam, Aswini Jayaraman, Deepak Jayakumar, Pachamuthu Balakrishnan, Marie Larsson, Vijayakumar Velu, Raju Sivadoss, Esaki M. Shankar

## Abstract

The SARS-CoV-2 Delta variant (B.1.617.2), initially classified as a variant of concern due to its enhanced transmissibility and vaccine-escape mutations, underwent further genomic changes following the emergence of the Omicron variant (B.1.1.529). This study investigates the genomic differences in Delta variant spike gene sequences collected before and after the emergence of Omicron. A total of 190 sequences were analyzed using an alignment-free approach incorporating k-mer-based feature extraction and machine learning models, including convolutional neural networks (CNN), K-means clustering, and random forest classification. The random forest model achieved 93% accuracy, with significant F1 scores, effectively distinguishing the two Delta variant groups. Comparative analysis revealed 157 persistent mutations and four vanished mutations in the post-Omicron group. Cluster analysis showed notable shifts, indicating stable yet evolving genomic patterns over time. The study demonstrates the advantage of alignment-free methods in detecting subtle sequence variations that alignment-based approaches may overlook. These findings enhance our understanding of SARS-CoV-2 evolution and provide a framework for identifying key genomic signatures relevant to public health. The methodology and insights gained offer potential applications in variant surveillance, vaccine design, and viral evolutionary studies, supporting preparedness for future SARS-CoV-2 variant emergence.
