## Supplemental table 1 for "Genomic Evolution of SARS-CoV-2 Delta Variants Pre- and Post-Omicron Emergence using Alignment-free Machine Learning models": S1 File.xlsx

### Sheet: Sheet1
March 2021 to Dec 2021
MW885883.1
MW885882.1
MW885881.1
MW885880.1
MW885879.1
MW885878.1
MW885877.1
MW885876.1
MW885875.1
Jan 2022 to Dec 2023
OQ569687.1
OQ569688.1
OQ569689.1
OQ569690.1
OQ569691.1
OQ569692.1
OQ569693.1
OQ569694.1
OQ569695.1
OQ569696.1
OQ569697.1
OQ569698.1
OQ569699.1
OQ569700.1
OQ569701.1
OQ569702.1
OQ569703.1
OQ569704.1
OQ569705.1
OQ569706.1
OQ569707.1
OQ569708.1
OQ569709.1
OQ569710.1
OQ569711.1
OQ569712.1
OQ569713.1
OQ569714.1
OQ569715.1
OQ652056.1
OQ652057.1
OQ652066.1
OQ652067.1
OQ652069.1
OQ652070.1
OQ852496.1
OQ852497.1
OQ852498.1
OQ852499.1
OQ852500.1
OQ852501.1
OQ852502.1
OQ852503.1
OQ852504.1
OQ852505.1
OQ852506.1
OQ852507.1
OQ852508.1
OQ852509.1
OQ852510.1
OQ852511.1
OQ852512.1
OQ852513.1
OQ852514.1
OQ852515.1
OQ852516.1
OQ852517.1
OQ852518.1
OQ852519.1
OQ852520.1
OQ852521.1
OQ852522.1
OQ852523.1
OQ852524.1
OQ852525.1
OQ852526.1
OQ852527.1
OQ852528.1
OQ852529.1
OQ852530.1
OQ852531.1
OQ852532.1
OQ852533.1
OQ852534.1
OQ852535.1
OQ852536.1
OQ852537.1
OQ852538.1
OQ852539.1
OQ852540.1
OQ852541.1
OQ852542.1
OQ852543.1
OQ852544.1
OQ852545.1
OQ852546.1
OQ852547.1
OQ852548.1
OQ852549.1
OQ852550.1
OQ852551.1
OQ852552.1
OQ852553.1
OQ852554.1
OQ852555.1
OQ852556.1
OQ852557.1
OQ852558.1
OQ852559.1
OQ852560.1
OQ852561.1
OQ852562.1
OQ852563.1
OQ852564.1
OQ852565.1
OQ852566.1
OQ852567.1
OQ852568.1
OQ852569.1
OQ852570.1
OQ852571.1
OQ852572.1
OQ852573.1
OQ852574.1
OQ852575.1
OQ852576.1
OQ852577.1
OQ852578.1
OQ852579.1
OQ852580.1
OQ852581.1
OQ852582.1
OQ852583.1
OQ852584.1
OQ852585.1
OQ852586.1
OQ852587.1
OQ852588.1
OQ852589.1
OQ852590.1
OQ852591.1
OQ852592.1
OQ852593.1
OQ852594.1
OQ852595.1
OQ852596.1
OQ852597.1
OQ852598.1
OQ852599.1
OQ852600.1
OQ852601.1
OQ852602.1
OQ852603.1
OQ852604.1
OQ852605.1
OQ852606.1
OQ852607.1
OQ852608.1
OQ852609.1
OQ852610.1
OQ852611.1
OQ852612.1
OQ852613.1
OQ852614.1
OQ852615.1
OQ852616.1
OQ852617.1
OQ852618.1
OQ852619.1
OQ852620.1
OQ852621.1
OQ852622.1
OQ852623.1
OQ852624.1
OQ852625.1
OQ852626.1
OQ852627.1
OQ852628.1
OQ852629.1
OQ852630.1
OQ852631.1
OQ859930.1
OQ859931.1
OQ859932.1
OQ859933.1
OQ859934.1
OQ859935.1
OQ859936.1
OQ859937.1
OQ859938.1
OQ859939.1
OQ859940.1
OQ859941.1
OQ859942.1
OQ859943.1
OQ859944.1
